# Abundance of human T-cell epitopes in microbial proteomes

**DOI:** 10.1101/2023.11.29.568792

**Authors:** Vasilisa A. Kovaleva, Ivan V. Zvyagin

## Abstract

Molecular mimicry, the structural similarity between self and foreign antigens, is considered as a key factor in post-infectious autoimmunity. While certain examples of molecular mimicry are well studied, a comprehensive analysis of its prevalence and impact on the type of T cell response to such self is absent. In this work, we comprehensively studied the frequency of molecular mimicry between human and microbial T-cell epitopes. We performed an *in silico* analysis of the occurrence of T-cell epitopes originating from different sets of proteins: normal self epitopes, proteins involved in autoimmunity, and cancer neoantigens, in the proteomes of commensal and pathogenic microbiota. We show a significant overlap between repertoires of human T-cell epitopes and predicted epitopes from proteins of both commensal and pathogenic microbiota: the counterparts for over 90% of human HLA-I and 5% of HLA-II ligands were found in the microbial proteomes. HLA-II epitopes derived from the proteins involved in autoimmunity were more frequent in microbiota compared to normal self, suggesting a potential deleterious effect of molecular mimicry, while we did not observe this effect for HLA-I epitopes. Cancer epitopes were less frequent in microbiota compared to normal self of epitopes, implicating potential cancer escape from cross-reactive T cells specific to microbial antigens. Together, our results show that molecular mimicry might have a general pro-inflammatory effect on similar self epitopes, though much in this field remains to be explored.
