## Supplementary Material 1 for "Abundance of human T-cell epitopes in microbial proteomes"

### Sheet: Sheet1
Gene
gene
GNAS2_HUMAN
A0A1W2PRT9_HUMAN
H0Y8A0_HUMAN
RHD_HUMAN
A0A590UJS2_HUMAN
A0A590UJB0_HUMAN
A0A590UJA5_HUMAN
C1ID54_HUMAN
TENA_HUMAN
D5H3J5_HUMAN
E9PL80_HUMAN
P2RX2_HUMAN
GRP2_HUMAN
Q5VSJ7_HUMAN
G5E9G9_HUMAN
A0A669KB40_HUMAN
A0A0J9YWL0_HUMAN
A0A2R8YDZ0_HUMAN
A0A1C7CYW8_HUMAN
A0A1W2PP77_HUMAN
A0A7I2V323_HUMAN
A8MT21_HUMAN
CCNI_HUMAN
ACHA5_HUMAN
I3L192_HUMAN
A0A3B3ITG2_HUMAN
DMPK_HUMAN
H0YGZ3_HUMAN
RSMN_HUMAN
A0A140T951_HUMAN
F8WDS3_HUMAN
A0A140T9E1_HUMAN
A0A140TA11_HUMAN
A0A590UJQ9_HUMAN
H0YM98_HUMAN
A0A087X0B9_HUMAN
E9PQK7_HUMAN
A0A140T8Y4_HUMAN
A0A0G2JMD2_HUMAN
A0A590UJI6_HUMAN
B7Z2R7_HUMAN
A0A1W2PS82_HUMAN
TVB73_HUMAN
U3KPS2_HUMAN
F5GWP8_HUMAN
A0A087WTP5_HUMAN
A0A6Q8PHF7_HUMAN
H0YBZ2_HUMAN
A0A6Q8PHJ6_HUMAN
A0A1B0GXH9_HUMAN
F6U0H7_HUMAN
C9JM50_HUMAN
A0A140T9X6_HUMAN
A0A140T9S7_HUMAN
A0A0G2JNM9_HUMAN
Q5JWE9_HUMAN
BASI_HUMAN
MSHR_HUMAN
HLAG_HUMAN
A0A0G2JI49_HUMAN
ACHA6_HUMAN
H7BY38_HUMAN
A0A6Q8PHA6_HUMAN
A0A140T9T1_HUMAN
RL7_HUMAN
Q6PID9_HUMAN
BIP_HUMAN
GNAT2_HUMAN
Q2NKQ5_HUMAN
Q5RIP0_HUMAN
O78179_HUMAN
ACHA_HUMAN
K7EPJ9_HUMAN
F2Z393_HUMAN
A0A1W2PQ17_HUMAN
B0UXQ0_HUMAN
A0A0B4J269_HUMAN
G3V4F0_HUMAN
CP2D6_HUMAN
H0YBE5_HUMAN
A0A1W2PS56_HUMAN
A0A140T975_HUMAN
Q0VAP8_HUMAN
Q53YP1_HUMAN
A0A087WZU1_HUMAN
O19617_HUMAN
A0A1W2PQS8_HUMAN
K4DIA4_HUMAN
E9PK54_HUMAN
C9JRD2_HUMAN
A2BF26_HUMAN
E9PSE2_HUMAN
M1AP_HUMAN
A0A140T921_HUMAN
B9ZVM7_HUMAN
A0A0G2JKI0_HUMAN
F6XSS0_HUMAN
A0A140T9Z6_HUMAN
F5GZ93_HUMAN
H7C1F6_HUMAN
HSP76_HUMAN
A8MU75_HUMAN
RARB_HUMAN
H7BYR8_HUMAN
PTPR2_HUMAN
E9PKB3_HUMAN
MBP_HUMAN
ENOA_HUMAN
H7C2G3_HUMAN
GNAL_HUMAN
H0Y956_HUMAN
A0A1W2PRJ7_HUMAN
A0A3B3IU09_HUMAN
A0A1B0GUJ5_HUMAN
H0YF85_HUMAN
A0A494C0D2_HUMAN
E9PLQ9_HUMAN
GAL3A_HUMAN
EFMT4_HUMAN
A0A0G2JHA9_HUMAN
A0A6Q8PH65_HUMAN
SCN1B_HUMAN
Q9GJ45_HUMAN
MOG_HUMAN
A0A096LNH5_HUMAN
A0A0G2JIQ0_HUMAN
A0A140T9X5_HUMAN
A0A0G2JLK7_HUMAN
E7EQ47_HUMAN
E9PJ72_HUMAN
Q5SUL5_HUMAN
A0A1W2PR11_HUMAN
LTOR3_HUMAN
E7EVW1_HUMAN
A0A7I2V556_HUMAN
S4R3E3_HUMAN
IL6RB_HUMAN
F5H0S1_HUMAN
HLAB_HUMAN
A0A087X2B5_HUMAN
A0A140T9H3_HUMAN
A0A1B0GUD8_HUMAN
K1C17_HUMAN
Q5VSJ8_HUMAN
A0A0G2JNV5_HUMAN
ICA69_HUMAN
E9PNE6_HUMAN
S100B_HUMAN
A0A7I2V4S4_HUMAN
A0A140T9D4_HUMAN
A0A494C0C5_HUMAN
F8WEU6_HUMAN
A0A7I2V420_HUMAN
A0A0A0MTJ0_HUMAN
DNJB2_HUMAN
A0A2R8YEG5_HUMAN
IAPP_HUMAN
F5H7N4_HUMAN
A0A7I2V2M2_HUMAN
K7ERE3_HUMAN
A0A2R9YJI8_HUMAN
E7EWQ7_HUMAN
SPTN1_HUMAN
A8MRB1_HUMAN
TI17B_HUMAN
TRPM8_HUMAN
A0A140T933_HUMAN
A0A0G2JIU9_HUMAN
A0A590UJG5_HUMAN
A0A0D9SGF6_HUMAN
A0A1W2PS68_HUMAN
A0A140T9U8_HUMAN
A0A2R8Y6G6_HUMAN
A0A0J9YX20_HUMAN
A0A3B3ITK3_HUMAN
C9JGI8_HUMAN
E9PQQ4_HUMAN
E7EMB4_HUMAN
E9PFL9_HUMAN
A0A3B3IU40_HUMAN
K7ENW6_HUMAN
A2A2R6_HUMAN
A0A140T912_HUMAN
A6XNE1_HUMAN
A0A590UKA1_HUMAN
A0A7I2V4I6_HUMAN
A0A140T9J8_HUMAN
A0A140T9B7_HUMAN
A0A1W2PS39_HUMAN
A0A0G2JHB7_HUMAN
D6RF35_HUMAN
A0A140TA13_HUMAN
A0A0G2JIF0_HUMAN
J3KQW0_HUMAN
ZEP1_HUMAN
A0A140T9D9_HUMAN
A0A6Q8PGR1_HUMAN
E7ENI6_HUMAN
FIGL1_HUMAN
OVCH1_HUMAN
H0YBZ8_HUMAN
D6REL8_HUMAN
A0A1W2PNZ7_HUMAN
E9PN25_HUMAN
E7EM83_HUMAN
A0A2R8YEM5_HUMAN
A0A0G2JJE4_HUMAN
A0A590UJY8_HUMAN
Q5SPM2_HUMAN
F5H7V9_HUMAN
A0A1W2PSE7_HUMAN
H7BYM0_HUMAN
C9JNR5_HUMAN
A0A7I2V3P7_HUMAN
Q53Z42_HUMAN
A0A0J9YWT2_HUMAN
K7EQX1_HUMAN
K1C12_HUMAN
A0A140T913_HUMAN
E9PKE3_HUMAN
GNAT3_HUMAN
E9PAP7_HUMAN
TVB78_HUMAN
ZHX2_HUMAN
A0A7I2V690_HUMAN
A0A6Q8PGY2_HUMAN
A0A0D9SF54_HUMAN
A0A7I2V347_HUMAN
A0A140T955_HUMAN
A0A3B3IT28_HUMAN
ZEP3_HUMAN
A0A590UK28_HUMAN
A0A0G2JIW1_HUMAN
C9J8Y3_HUMAN
A0A087WZE5_HUMAN
D0EV57_HUMAN
J3KNB4_HUMAN
LA_HUMAN
HSP72_HUMAN
A0A3B3ITE5_HUMAN
E7EM78_HUMAN
A0A590UKA9_HUMAN
HLAA_HUMAN
V9GZ37_HUMAN
TAZ_HUMAN
GNAS1_HUMAN
TYRP1_HUMAN
J3KT34_HUMAN
GNA13_HUMAN
RSMB_HUMAN
A0A1W2PQD0_HUMAN
A0A0G2JIF2_HUMAN
A0A140TA05_HUMAN
EMAL6_HUMAN
EZRI_HUMAN
J3QQK6_HUMAN
A0A140T9L1_HUMAN
A0A7I2V4N1_HUMAN
F6Y2X3_HUMAN
E7EU00_HUMAN
I3L3H0_HUMAN
H0Y7E8_HUMAN
H7C0U9_HUMAN
F5H6E7_HUMAN
A0A7I2V4N0_HUMAN
A0A140T939_HUMAN
E7ERC4_HUMAN
A0A140T8X0_HUMAN
A0A0G2JI36_HUMAN
A0A7I2YQN4_HUMAN
A0A1W2PPR8_HUMAN
CAMP_HUMAN
A8MUD9_HUMAN
A0A140T9J9_HUMAN
A0A7I2YQJ9_HUMAN
C9JXB9_HUMAN
H0YEA2_HUMAN
A0A0G2JH66_HUMAN
D6RBJ7_HUMAN
A0A5F9ZI26_HUMAN
A0A140T986_HUMAN
A0A2R8Y798_HUMAN
H0Y334_HUMAN
A0A590UJC9_HUMAN
A0A0A0MR13_HUMAN
A0A140TA02_HUMAN
E7EQI3_HUMAN
B4DI92_HUMAN
A0A7I2YQS1_HUMAN
J3QKL5_HUMAN
J3KT36_HUMAN
A0A1B0GTQ1_HUMAN
TSHR_HUMAN
A0A6Q8PFK8_HUMAN
K7ERS8_HUMAN
GNAO_HUMAN
A0A140T9G0_HUMAN
Q32MC3_HUMAN
ADGB_HUMAN
PPCT_HUMAN
HSPB1_HUMAN
A0A499FJ53_HUMAN
J3QL64_HUMAN
ANK3_HUMAN
A0A0G2JSD7_HUMAN
S6AU73_HUMAN
E9PG44_HUMAN
PGCA_HUMAN
E9PQE7_HUMAN
A0A0G2JHM8_HUMAN
A0A590UJ22_HUMAN
A0A669KB65_HUMAN
Q86SW4_HUMAN
A0A0A0MSV2_HUMAN
F8WET5_HUMAN
A0A140TA19_HUMAN
A0A1W2PPF8_HUMAN
A0A0G2JPQ3_HUMAN
PTPRQ_HUMAN
A0A140T9W3_HUMAN
Q5VZ31_HUMAN
A0A3B3IUA1_HUMAN
H0YF02_HUMAN
A0A669KB38_HUMAN
H0YNF9_HUMAN
A0A669KBD4_HUMAN
A0A1W2PRZ0_HUMAN
FIBB_HUMAN
J3KRM4_HUMAN
PTPRN_HUMAN
A6NHE2_HUMAN
AQP4_HUMAN
ZEP2_HUMAN
ELNE_HUMAN
ZDH23_HUMAN
DYH10_HUMAN
D6RBI3_HUMAN
K1C13_HUMAN
E9PLU9_HUMAN
S4R3P3_HUMAN
A0A1W2PNR7_HUMAN
A0A1W2PRE1_HUMAN
E9PMR5_HUMAN
E9PPY6_HUMAN
F8VW52_HUMAN
A0A140T9H5_HUMAN
A0A3B3IU41_HUMAN
A0A3B3ITF7_HUMAN
J3KRY3_HUMAN
A0A140T9W2_HUMAN
H0YMF1_HUMAN
Q5RJ27_HUMAN
A0A140T9M5_HUMAN
A0A6Q8PF92_HUMAN
A0A6Q8PF43_HUMAN
HSP7C_HUMAN
Q86W61_HUMAN
A0A3B3ITW6_HUMAN
INS_HUMAN
A0A0G2JPA3_HUMAN
A0A087WTB6_HUMAN
A0A140T9Y5_HUMAN
A0A140T962_HUMAN
A0A140T953_HUMAN
A0A590UJJ0_HUMAN
S4R3V9_HUMAN
A0A0A0MSD7_HUMAN
A0A590UJR6_HUMAN
A0A494C141_HUMAN
C9J3Y4_HUMAN
GNA12_HUMAN
A6NJ28_HUMAN
A0A1W2PPQ2_HUMAN
A0A140T9Q4_HUMAN
A0A140T930_HUMAN
A0A3B3IU43_HUMAN
E7ESL3_HUMAN
A0A3B3IUA8_HUMAN
A0A140TA21_HUMAN
C9JTE0_HUMAN
EMAL5_HUMAN
Q6NWU0_HUMAN
KIF1A_HUMAN
V9PBN7_HUMAN
F5H212_HUMAN
A0A0G2JH50_HUMAN
A0A0G2JLV4_HUMAN
ODO2_HUMAN
PMP22_HUMAN
A0A140T9A9_HUMAN
A0A1W2PS24_HUMAN
HG2A_HUMAN
TALDO_HUMAN
A0A0G2JPD3_HUMAN
F5H1F0_HUMAN
GREB1_HUMAN
A0A140T9B8_HUMAN
A0A1W2PPN1_HUMAN
A0A669KBG7_HUMAN
A0A590UJF0_HUMAN
A0A2R8Y5L5_HUMAN
E9PDL4_HUMAN
E9PKX9_HUMAN
A0A140T9U0_HUMAN
Q5RJ85_HUMAN
Q38LG0_HUMAN
GNAI3_HUMAN
K1C9_HUMAN
A0A2R8Y709_HUMAN
Q5SSB8_HUMAN
A0A1W2PRX1_HUMAN
ROA2_HUMAN
A0A669KBH1_HUMAN
Q5JWD1_HUMAN
CP2D7_HUMAN
K1C14_HUMAN
Q5SRN7_HUMAN
J3KS94_HUMAN
A0A140T9W7_HUMAN
A0A590UJB7_HUMAN
Q53FA3_HUMAN
ACBD5_HUMAN
A0A1W2PR61_HUMAN
A0A1W2PR05_HUMAN
H3BT10_HUMAN
E9PN89_HUMAN
A0A140T997_HUMAN
RARA_HUMAN
A8MUP8_HUMAN
Q6LCT9_HUMAN
A0A087WUI2_HUMAN
A0A6Q8PGS1_HUMAN
A2AEA2_HUMAN
K1C19_HUMAN
DCE2_HUMAN
A0A1B0GV17_HUMAN
GNAI1_HUMAN
E7EQR4_HUMAN
MYP0_HUMAN
A0A1B0GV74_HUMAN
K1C24_HUMAN
CSPG2_HUMAN
HSP77_HUMAN
KCTD8_HUMAN
FIBA_HUMAN
A0A140T9L3_HUMAN
A6XGL2_HUMAN
C9JZ88_HUMAN
PRTN3_HUMAN
A0A140T9M0_HUMAN
A0A0D9SFF3_HUMAN
A0A1W2PRJ8_HUMAN
A0A590UJ58_HUMAN
E9PNZ1_HUMAN
A0A6Q8PF08_HUMAN
ACHA3_HUMAN
INSR2_HUMAN
TPRGL_HUMAN
Q5SS57_HUMAN
E9PI65_HUMAN
EFCE2_HUMAN
B0AZR9_HUMAN
Q8MH48_HUMAN
VTDB_HUMAN
D6RGZ6_HUMAN
H0YCJ8_HUMAN
A0A5F9ZHR4_HUMAN
C9IZC7_HUMAN
A8MZH3_HUMAN
A0A087WUA0_HUMAN
A0A140T8W8_HUMAN
GNAT1_HUMAN
B8ZZD3_HUMAN
E9PF17_HUMAN
C9J4Q3_HUMAN
CTND1_HUMAN
MPP6_HUMAN
J3QLE5_HUMAN
C9JTG5_HUMAN
K7EM90_HUMAN
A0A3B3IST8_HUMAN
PLIN2_HUMAN
A0A590UKA4_HUMAN
K1C10_HUMAN
C9JX00_HUMAN
CE126_HUMAN
HS71A_HUMAN
J3KT01_HUMAN
E9PC84_HUMAN
ACHB3_HUMAN
IRF2_HUMAN
G3V381_HUMAN
A0A024RA28_HUMAN
HLAH_HUMAN
A0A6Q8PGK1_HUMAN
A0A140T9M1_HUMAN
A0A5K1VW97_HUMAN
H0YA27_HUMAN
A0A140T9C2_HUMAN
A0A6Q8PFD5_HUMAN
A0A2R8Y879_HUMAN
J3QSU6_HUMAN
X6R7U9_HUMAN
HS71L_HUMAN
SP100_HUMAN
Q6LCR0_HUMAN
RHCE_HUMAN
D9J307_HUMAN
E7ENE7_HUMAN
A0A6Q8PFS0_HUMAN
Q2L6G2_HUMAN
A0A494C004_HUMAN
A0A7I2V5R6_HUMAN
E9PLF4_HUMAN
A0A140TA14_HUMAN
A0A140T941_HUMAN
A0A0G2JL56_HUMAN
RTN1_HUMAN
A0A140T9B3_HUMAN
A0A7I2V3P1_HUMAN
HLAF_HUMAN
A0A494C0V5_HUMAN
HLAC_HUMAN
F8W122_HUMAN
K1C15_HUMAN
GAL3B_HUMAN
Q5SRN5_HUMAN
Q5QT33_HUMAN
K7EMS3_HUMAN
A0A590UJQ2_HUMAN
A0A1W2PQK2_HUMAN
A0A1B0GU72_HUMAN
C9J6H1_HUMAN
A0A087WXN8_HUMAN
A0A3F2YNW9_HUMAN
DCE1_HUMAN
C9JIJ5_HUMAN
A0A590UKB4_HUMAN
A0A6Q8PFE7_HUMAN
A0A140T9V0_HUMAN
A0A096LPI6_HUMAN
A0A140T9I0_HUMAN
A0A140T9S9_HUMAN
B3KXV3_HUMAN
A0A0U1RRC6_HUMAN
A0A0U1RQD0_HUMAN
A0A590UJX6_HUMAN
AGO4_HUMAN
HS71B_HUMAN
F8VXI2_HUMAN
K1C16_HUMAN
I3L2M9_HUMAN
A0A590UK00_HUMAN
A0A140T942_HUMAN
E7ENE5_HUMAN
CRBG1_HUMAN
A0A140T937_HUMAN
GNAI2_HUMAN
