## Supplementary Material 2 for "Abundance of human T-cell epitopes in microbial proteomes"

### Sheet: Sheet1
Addison Disease
Disease, Addison
Primary Adrenal Insufficiency
Adrenal Insufficiency, Primary
Primary Hypoadrenalism
Hypoadrenalism, Primary
Hypoadrenalisms, Primary
Addison's Disease
Addisons Disease
Primary Adrenocortical Insufficiency
Adrenocortical Insufficiencies, Primary
Adrenocortical Insufficiency, Primary
Insufficiencies, Primary Adrenocortical
Insufficiency, Primary Adrenocortical
Primary Adrenocortical Insufficiencies
Hemolytic Anemia, Autoimmune
Autoimmune Hemolytic Anemia
Anemia, Autoimmune Hemolytic
Autoimmune Hemolytic Anemias
Autoimmune Haemolytic Anaemia
Anaemia, Autoimmune Haemolytic
Autoimmune Haemolytic Anaemias
Haemolytic Anaemia, Autoimmune
Cold Agglutinin Disease
Agglutinin Disease, Cold
Cold Agglutinin Diseases
Cold Antibody Disease
Cold Antibody Diseases
Cold Antibody Hemolytic Anemia
Anemia, Hemolytic, Cold Antibody
Idiopathic Autoimmune Hemolytic Anemia
Acquired Autoimmune Hemolytic Anemia
Anemia, Hemolytic, Idiopathic Acquired
Anti Glomerular Basement Membrane Disease
Anti-GBM Disease
Anti GBM Disease
Lung Purpura with Nephritis
Goodpasture's Syndrome
Goodpastures Syndrome
Syndrome, Goodpasture's
Goodpasture Syndrome
Syndrome, Goodpasture
Anti Neutrophil Cytoplasmic Antibody Associated Vasculitis
ANCA-Associated Vasculitis
ANCA Associated Vasculitis
Vasculitis, ANCA-Associated
Pauci-Immune Vasculitis
Pauci Immune Vasculitis
Pauci-Immune Vasculitides
Vasculitides, Pauci-Immune
Vasculitis, Pauci-Immune
ANCA-Associated Vasculitides
ANCA Associated Vasculitides
ANCA-Associated Vasculitide
Vasculitide, ANCA-Associated
Vasculitides, ANCA-Associated
Churg Strauss Syndrome
Syndrome, Churg-Strauss
Allergic Granulomatous Angiitis
Allergic Granulomatous Angiitides
Angiitides, Allergic Granulomatous
Granulomatous Angiitides, Allergic
Granulomatous Angiitis, Allergic
Angiitis, Allergic Granulomatous
Vasculitis, Churg-Strauss
Churg-Strauss Vasculitis
Vasculitis, Churg Strauss
Allergic Angiitis and Granulomatosis
Allergic Granulomatosis
Allergic Granulomatoses
Granulomatoses, Allergic
Granulomatosis, Allergic
Allergic Granulomatous and Angiitis
Eosinophilic Granulomatous Vasculitis
Eosinophilic Granulomatous Vasculitides
Granulomatous Vasculitides, Eosinophilic
Granulomatous Vasculitis, Eosinophilic
Vasculitides, Eosinophilic Granulomatous
Vasculitis, Eosinophilic Granulomatous
Allergic Angiitis
Allergic Angiitides
Angiitides, Allergic
Angiitis, Allergic
Granulomatous Allergic Angiitis
Allergic Angiitides, Granulomatous
Allergic Angiitis, Granulomatous
Angiitides, Granulomatous Allergic
Angiitis, Granulomatous Allergic
Granulomatous Allergic Angiitides
Granulomatosis with Polyangiitis
Granulomatosis with Polyangiitides
Polyangiitides, Granulomatosis with
Polyangiitis, Granulomatosis with
with Polyangiitides, Granulomatosis
with Polyangiitis, Granulomatosis
Wegener Granulomatosis
Granulomatosis, Wegener
Wegener's Granulomatosis
Granulomatosis, Wegener's
Microscopic Polyangiitis
Microscopic Polyangiitides
Polyangiitides, Microscopic
Polyangiitis, Microscopic
Antiphospholipid Syndrome
Syndrome, Antiphospholipid
Hughes Syndrome
Syndrome, Hughes
Antiphospholipid Antibody Syndrome
Antibody Syndrome, Antiphospholipid
Antiphospholipid Antibody Syndromes
Syndrome, Antiphospholipid Antibody
Anti-Phospholipid Antibody Syndrome
Anti Phospholipid Antibody Syndrome
Antibody Syndrome, Anti-Phospholipid
Syndrome, Anti-Phospholipid Antibody
Anti-Phospholipid Syndrome
Anti Phospholipid Syndrome
Syndrome, Anti-Phospholipid
Arthritis, Juvenile
Juvenile Arthritis
Arthritis, Juvenile Chronic
Chronic Arthritis, Juvenile
Juvenile Rheumatoid Arthritis
Arthritis, Juvenile Idiopathic
Juvenile Chronic Arthritis
Arthritis, Juvenile Rheumatoid
Rheumatoid Arthritis, Juvenile
Juvenile Idiopathic Arthritis
Idiopathic Arthritis, Juvenile
Juvenile-Onset Still Disease
Juvenile Onset Still Disease
Still's Disease, Juvenile-Onset
Juvenile-Onset Still's Disease
Still's Disease, Juvenile Onset
Still Disease, Juvenile-Onset
Still Disease, Juvenile Onset
Systemic Arthritis, Juvenile
Arthritis, Juvenile Systemic
Juvenile Systemic Arthritis
Juvenile-Onset Stills Disease
Juvenile Onset Stills Disease
Stills Disease, Juvenile-Onset
Polyarthritis, Juvenile, Rheumatoid Factor Positive
Polyarthritis, Juvenile, Rheumatoid Factor Negative
Oligoarthritis, Juvenile
Juvenile Oligoarthritis
Enthesitis-Related Arthritis, Juvenile
Arthritis, Juvenile Enthesitis-Related
Enthesitis Related Arthritis, Juvenile
Juvenile Enthesitis-Related Arthritis
Psoriatic Arthritis, Juvenile
Arthritis, Juvenile Psoriatic
Juvenile Psoriatic Arthritis
Rheumatoid arthritis
Arthritis, Rheumatoid
Felty Syndrome
Syndrome, Felty
Felty's Syndrome
Feltys Syndrome
Syndrome, Felty's
Familial Felty's Syndrome
Familial Feltys Syndrome
Felty's Syndrome, Familial
Syndrome, Familial Felty's
Rheumatoid Arthritis, Splenomegaly and Neutropenia
Familial Felty Syndrome
Felty Syndrome, Familial
Syndrome, Familial Felty
Rheumatoid Vasculitis
Rheumatoid Vasculitides
Vasculitides, Rheumatoid
Vasculitis, Rheumatoid
Sjogren's Syndrome
Sjogrens Syndrome
Syndrome, Sjogren's
Sjogren Syndrome
Sicca Syndrome
Syndrome, Sicca
Still's Disease, Adult Onset
Stills Disease, Adult-Onset
Adult-Onset Still's Disease
Adult Onset Still's Disease
Adult-Onset Stills Disease
Still Disease, Adult-Onset
Still Disease, Adult Onset
Adult-Onset Still Disease
Adult Onset Still Disease
Autoimmune Diseases of the Nervous System
Anti N Methyl D Aspartate Receptor Encephalitis
Anti-N-Methyl-D-Aspartate Receptor Encephalitides
Encephalitides, Anti-N-Methyl-D-Aspartate Receptor
Encephalitis, Anti-N-Methyl-D-Aspartate Receptor
Anti-NMDA Receptor Encephalitis
Anti NMDA Receptor Encephalitis
Anti-NMDA Receptor Encephalitides
Encephalitides, Anti-NMDA Receptor
Encephalitis, Anti-NMDA Receptor
Receptor Encephalitides, Anti-NMDA
Receptor Encephalitis, Anti-NMDA
Anti-NMDAR Encephalitis
Anti NMDAR Encephalitis
Anti-NMDAR Encephalitides
Encephalitides, Anti-NMDAR
Encephalitis, Anti-NMDAR
Non-paraneoplastic Anti-N-Methyl-D-Aspartate Receptor Encephalitis
Non paraneoplastic Anti N Methyl D Aspartate Receptor Encephalitis
Non-paraneoplastic Anti-NMDAR Encephalitis
Anti-NMDAR Encephalitides, Non-paraneoplastic
Anti-NMDAR Encephalitis, Non-paraneoplastic
Encephalitides, Non-paraneoplastic Anti-NMDAR
Encephalitis, Non-paraneoplastic Anti-NMDAR
Non paraneoplastic Anti NMDAR Encephalitis
Non-paraneoplastic Anti-NMDAR Encephalitides
Non-paraneoplastic Anti-NMDA Receptor Encephalitis
Non paraneoplastic Anti NMDA Receptor Encephalitis
Paraneoplastic Anti-N-Methyl-D-Aspartate Receptor Encephalitis
Paraneoplastic Anti N Methyl D Aspartate Receptor Encephalitis
Paraneoplastic Anti-NMDAR Encephalitis
Anti-NMDAR Encephalitides, Paraneoplastic
Anti-NMDAR Encephalitis, Paraneoplastic
Encephalitides, Paraneoplastic Anti-NMDAR
Encephalitis, Paraneoplastic Anti-NMDAR
Paraneoplastic Anti NMDAR Encephalitis
Paraneoplastic Anti-NMDAR Encephalitides
Paraneoplastic Anti-NMDA Receptor Encephalitis
Paraneoplastic Anti NMDA Receptor Encephalitis
Diffuse Cerebral Sclerosis of Schilder
Encephalitis Periaxialis
Encephalitis Periaxialis Concentrica
Sudanophilic Cerebral Sclerosis
Myelinoclastic Diffuse Sclerosis
Diffuse Scleroses, Myelinoclastic
Diffuse Sclerosis, Myelinoclastic
Myelinoclastic Diffuse Scleroses
Scleroses, Myelinoclastic Diffuse
Sclerosis, Myelinoclastic Diffuse
Poliodystrophia Cerebri
Schilder Disease
Disease, Schilder
Schilder's Disease
Disease, Schilder's
Schilders Disease
Cerebral Sclerosis, Diffuse
Diffuse Cerebral Scleroses
Diffuse Cerebral Sclerosis
Sclerosis, Diffuse Cerebral
Encephalitis Periaxialis Diffusa
Balo Concentric Sclerosis
Concentric Sclerosis, Balo
Balo's Concentric Sclerosis
Concentric Sclerosis, Balo's
Scleroses, Balo's Concentric
Alpers Syndrome
Syndrome, Alpers
Alpers Disease
Alpers Progressive Infantile Poliodystrophy
Progressive Sclerosing Poliodystrophy
Progressive Sclerosing Poliodystrophies
Alpers' Syndrome
Alper Syndrome
Alper's Syndrome
Alpers-Huttenlocher Syndrome
Alpers Huttenlocher Syndrome
Syndrome, Alpers-Huttenlocher
Neuronal Degeneration Of Childhood With Liver Disease, Progressive
Progressive Neuronal Degeneration of Childhood with Liver Disease
Alpers Diffuse Degeneration of Cerebral Gray Matter with Hepatic Cirrhosis
Alpers' Disease
Alper Disease
Alper's Disease
Disease, Alpers'
Encephalomyelitis, Acute Disseminated
Acute Disseminated Encephalomyelitis
Acute Disseminated Encephalomyelitides
Disseminated Encephalomyelitides, Acute
Encephalomyelitides, Acute Disseminated
Disseminated Encephalomyelitis, Acute
Encephalomyelitis, Postexanthem
Postexanthem Encephalomyelitis
Postinfectious Encephalomyelitis
Encephalomyelitis, Postinfectious
Encephalitis, Post-Vaccinal
Encephalitis, Post Vaccinal
Vaccination Encephalitis
Post-Vaccinal Encephalitis
Encephalitides, Post-Vaccinal
Post Vaccinal Encephalitis
Post-Vaccinal Encephalitides
Encephalitis, Postvaccinal
Postvaccinal Encephalitis
Encephalitis, Vaccination
Post-Vaccinal Encephalomyelitis
Encephalomyelitides, Post-Vaccinal
Encephalomyelitis, Post-Vaccinal
Post Vaccinal Encephalomyelitis
Post-Vaccinal Encephalomyelitides
Leukoencephalitis, Acute Hemorrhagic
Acute Hemorrhagic Leukoencephalitides
Hemorrhagic Leukoencephalitides, Acute
Hemorrhagic Leukoencephalitis, Acute
Leukoencephalitides, Acute Hemorrhagic
Encephalomyelitis, Acute Necrotizing Hemorrhagic
Acute Hemorrhagic Leukoencephalitis
Hurst Disease
Disease, Hurst
Leukoencephalitis Acuta Hemorrhagica
Hurst Syndrome
Syndrome, Hurst
Acute Hemorrhagic Encephalomyelitis
Acute Hemorrhagic Encephalomyelitides
Encephalomyelitides, Acute Hemorrhagic
Encephalomyelitis, Acute Hemorrhagic
Hemorrhagic Encephalomyelitides, Acute
Hemorrhagic Encephalomyelitis, Acute
Hurst's Disease
Disease, Hurst's
Hursts Disease
Necrotizing Hemorrhagic Encephalomyelitis
Encephalomyelitis, Necrotizing Hemorrhagic
Hemorrhagic Necrotizing Encephalomyelitis
Necrotizing Encephalomyelitis, Hemorrhagic
Hemorrhagic Encephalomyelitis, Necrotizing
Hemorrhagic Encephalomyelitides, Necrotizing
Necrotizing Hemorrhagic Encephalomyelitides
Encephalomyelitis, Hemorrhagic Necrotizing
Encephalomyelitides, Hemorrhagic Necrotizing
Necrotizing Encephalomyelitides, Hemorrhagic
Encephalitis, Acute Necrotizing
Acute Necrotizing Encephalitides
Acute Necrotizing Encephalitis
Encephalitides, Acute Necrotizing
Necrotizing Encephalitides, Acute
Necrotizing Encephalitis, Acute
Leukoencephalitis, Subacute Hemorrhagic
Hemorrhagic Leukoencephalitides, Subacute
Hemorrhagic Leukoencephalitis, Subacute
Leukoencephalitides, Subacute Hemorrhagic
Subacute Hemorrhagic Leukoencephalitides
Subacute Hemorrhagic Leukoencephalitis
Multiple Sclerosis
Sclerosis, Multiple
Sclerosis, Disseminated
Disseminated Sclerosis
MS (Multiple Sclerosis)
Multiple Sclerosis, Acute Fulminating
Multiple Sclerosis, Chronic Progressive
Chronic Progressive Multiple Sclerosis
Multiple Sclerosis, Progressive Relapsing
Multiple Sclerosis, Remittent Progressive
Remittent Progressive Multiple Sclerosis
Progressive Relapsing Multiple Sclerosis
Multiple Sclerosis, Secondary Progressive
Secondary Progressive Multiple Sclerosis
Multiple Sclerosis, Primary Progressive
Primary Progressive Multiple Sclerosis
Multiple Sclerosis, Relapsing-Remitting
Multiple Sclerosis, Relapsing Remitting
Remitting-Relapsing Multiple Sclerosis
Multiple Sclerosis, Remitting-Relapsing
Remitting Relapsing Multiple Sclerosis
Relapsing-Remitting Multiple Sclerosis
Relapsing Remitting Multiple Sclerosis
Multiple Sclerosis, Acute Relapsing
Acute Relapsing Multiple Sclerosis
Myelitis, Transverse
Transverse Myelopathy Syndrome
Transverse Myelopathy Syndromes
Transverse Myelitis
Myelitis, Acute Transverse
Acute Transverse Myelitis
Transverse Myelitis, Acute
Myelitis, Subacute Transverse
Myelitides, Subacute Transverse
Subacute Transverse Myelitis
Transverse Myelitis, Subacute
Myelitis, Paraneoplastic
Paraneoplastic Myelitis
Myelitis, Postinfectious
Postinfectious Myelitis
Myelitis, Postvaccinal
Postvaccinal Myelitis
Demyelinative Myelitis
Myelitis, Demyelinative
Myelitis, Necrotizing
Necrotizing Myelitis
Neuromyelitis Optica
NMO Spectrum Disorder
NMO Spectrum Disorders
Neuromyelitis Optica (NMO) Spectrum Disorder
Neuromyelitis Optica Spectrum Disorders
Devic Neuromyelitis Optica
Devic Neuromyelitis Opticas
Neuromyelitis Optica, Devic
Neuromyelitis Opticas, Devic
Devic's Disease
Devics Disease
Disease, Devic's
Devic Disease
Disease, Devic
Devic Syndrome
Syndrome, Devic
Devic's Syndrome
Devics Syndrome
Syndrome, Devic's
Devic's Neuromyelitis Optica
Devics Neuromyelitis Optica
Neuromyelitis Optica, Devic's
Neuromyelitis Optica Spectrum Disorder
Neuromyelitis Optica (NMO) Spectrum Disorders
Myasthenia Gravis
Myasthenia Gravis, Ocular
Ocular Myasthenia Gravis
Myasthenia Gravis, Generalized
Generalized Myasthenia Gravis
Muscle-Specific Receptor Tyrosine Kinase Myasthenia Gravis
Muscle Specific Receptor Tyrosine Kinase Myasthenia Gravis
Muscle-Specific Tyrosine Kinase Antibody Positive Myasthenia Gravis
Muscle Specific Tyrosine Kinase Antibody Positive Myasthenia Gravis
MuSK MG
MuSK Myasthenia Gravis
Myasthenia Gravis, MuSK
Anti-MuSK Myasthenia Gravis
Anti MuSK Myasthenia Gravis
Myasthenia Gravis, Anti-MuSK
Lambert-Eaton Myasthenic Syndrome
Lambert Eaton Myasthenic Syndrome
Eaton-Lambert Syndrome
Eaton Lambert Syndrome
Syndrome, Eaton-Lambert
Eaton-Lambert Myasthenic Syndrome
Eaton Lambert Myasthenic Syndrome
Myasthenic Syndrome, Eaton-Lambert
Syndrome, Eaton-Lambert Myasthenic
Myasthenic Syndrome, Lambert-Eaton
Myasthenic Syndrome, Lambert Eaton
Syndrome, Lambert-Eaton Myasthenic
Myopathic-Myasthenic Syndrome of Lambert-Eaton
Lambert-Eaton Myopathic-Myasthenic Syndrome
Lambert-Eaton Myopathic-Myasthenic Syndromes
Myasthenic-Myopathic Syndrome of Eaton-Lambert
Eaton-Lambert Myasthenic-Myopathic Syndrome
Myasthenic Myopathic Syndrome of Eaton Lambert
Myasthenic-Myopathic Syndrome of Lambert-Eaton
Lambert-Eaton Myasthenic-Myopathic Syndrome
Lambert-Eaton Myasthenic-Myopathic Syndromes
Myasthenic Myopathic Syndrome of Lambert Eaton
Myopathic-Myasthenic Syndrome of Eaton-Lambert
Eaton-Lambert Myopathic-Myasthenic Syndrome
Eaton-Lambert Myopathic-Myasthenic Syndromes
Myopathic Myasthenic Syndrome of Eaton Lambert
Lambert-Eaton Syndrome
Lambert Eaton Syndrome
Syndrome, Lambert-Eaton
Myasthenia Gravis, Autoimmune Experimental
Experimental Myasthenia Gravis
Myasthenia Gravis, Experimental
Experimental Myasthenia
Experimental Myasthenias
Myasthenia, Experimental
Myasthenias, Experimental
Myasthenia Gravis, Experimental Autoimmune
Autoimmune Experimental Myasthenia Gravis
Experimental Autoimmune Myasthenia Gravis, Passive Transfer
Passive Transfer Experimental Autoimmune Myasthenia Gravis
Myasthenia Gravis, Neonatal
Neonatal Myasthenia Gravis
Myasthenia Gravis, Neonatal, Persistent
Neonatal Myasthenia Gravis, Persistent
Persistent Neonatal Myasthenia Gravis
Myasthenia Gravis, Persistent, Neonatal
Antenatal Myasthenia Gravis
Myasthenia Gravis, Antenatal
Myasthenia Gravis, Neonatal, Transient
Neonatal Myasthenia Gravis, Transient
Transient Neonatal Myasthenia Gravis
Myasthenia Gravis, Transient, Neonatal
Nervous System Autoimmune Disease, Experimental
Disease Models, Autoimmune, Nervous System
Nervous System Autoimmune Disease Models
Autoimmune Disease Models, Nervous System
Autoimmune Myositis, Experimental
Myositis, Autoimmune Experimental
Autoimmune Experimental Myositis
Experimental Myositis, Autoimmune
Myositis, Experimental Autoimmune
Experimental Autoimmune Myositis
Encephalomyelitis, Autoimmune, Experimental
Allergic Encephalomyelitis, Experimental
Encephalomyelitis, Experimental Allergic
Experimental Allergic Encephalomyelitides
Autoimmune Encephalomyelitis, Experimental
Experimental Autoimmune Encephalomyelitis
Encephalomyelitis, Allergic
Encephalomyelitis, Experimental Autoimmune
Experimental Allergic Encephalomyelitis
Allergic Encephalomyelitis
Autoimmune Experimental Encephalomyelitis
Encephalomyelitis, Autoimmune Experimental
Experimental Encephalomyelitis, Autoimmune
Myasthenia Gravis, Autoimmune, Experimental
Myasthenia Gravis, Autoimmune Experimental
Experimental Myasthenia Gravis
Myasthenia Gravis, Experimental
Experimental Myasthenia
Experimental Myasthenias
Myasthenia, Experimental
Myasthenias, Experimental
Myasthenia Gravis, Experimental Autoimmune
Autoimmune Experimental Myasthenia Gravis
Experimental Autoimmune Myasthenia Gravis, Passive Transfer
Passive Transfer Experimental Autoimmune Myasthenia Gravis
Neuritis, Autoimmune, Experimental
Experimental Allergic Neuritis
Neuritis, Experimental Allergic
Autoimmune Neuritis, Experimental
Experimental Autoimmune Neuropathy
Autoimmune Neuropathies, Experimental
Autoimmune Neuropathy, Experimental
Experimental Autoimmune Neuropathies
Neuropathies, Experimental Autoimmune
Neuropathy, Experimental Autoimmune
EAN (Experimental Allergic Neuritis)
EAN (Experimental Autoimmune Neuritis)
Neuritis, Experimental Autoimmune
Allergic Neuritis, Experimental
Experimental Autoimmune Neuritis
Polyradiculoneuropathy
Polyradiculoneuropathies
Polyradiculoneuritis
Polyradiculoneuritides
Autoimmune Demyelinating Disease, Peripheral
Demyelinating Disease, Peripheral Autoimmune
Peripheral Autoimmune Demyelinating Disease
Demyelinating Autoimmune Disease, Peripheral
Guillain Barre Syndrome
Syndrome, Guillain-Barre
Guillaine-Barre Syndrome
Guillaine Barre Syndrome
Syndrome, Guillaine-Barre
Guillain-Barré Syndrome
Guillain Barré Syndrome
Guillain-Barré Syndromes
Syndrome, Guillain-Barré
Syndromes, Guillain-Barré
Landry-Guillain-Barre Syndrome
Landry Guillain Barre Syndrome
Syndrome, Landry-Guillain-Barre
Acute Autoimmune Neuropathy
Acute Autoimmune Neuropathies
Autoimmune Neuropathies, Acute
Autoimmune Neuropathy, Acute
Neuropathies, Acute Autoimmune
Neuropathy, Acute Autoimmune
Acute Infectious Polyneuritis
Infectious Polyneuritis, Acute
Polyneuritis, Acute Infectious
Guillain-Barre Syndrome, Familial
Familial Guillain-Barre Syndrome
Familial Guillain-Barre Syndromes
Guillain Barre Syndrome, Familial
Guillain-Barre Syndromes, Familial
Syndrome, Familial Guillain-Barre
Syndromes, Familial Guillain-Barre
Acute Inflammatory Demyelinating Polyneuropathy
Inflammatory Polyneuropathy Acute
Polyneuropathy Acute, Inflammatory
Acute Inflammatory Demyelinating Polyradiculoneuropathy
Acute Inflammatory Polyneuropathy
Acute Inflammatory Polyneuropathies
Inflammatory Polyneuropathies, Acute
Inflammatory Polyneuropathy, Acute
Polyneuropathies, Acute Inflammatory
Polyradiculoneuropathy, Acute Inflammatory
Acute Inflammatory Polyradiculoneuropathies
Inflammatory Polyradiculoneuropathies, Acute
Polyradiculoneuropathies, Acute Inflammatory
Polyneuropathy, Inflammatory Demyelinating, Acute
Demyelinating Polyradiculoneuropathy, Acute Inflammatory
Polyneuropathy, Acute Inflammatory
Polyradiculoneuropathy, Acute Inflammatory Demyelinating
Inflammatory Demyelinating Polyradiculoneuropathy, Acute
Acute Inflammatory Polyradiculoneuropathy
Miller Fisher Syndrome
Syndrome, Miller Fisher
Guillain Barre Syndrome, Miller Fisher Variant
Ophthalmoplegia, Ataxia and Areflexia Syndrome
Miller Fisher Variant of Guillain Barre Syndrome
Miller-Fisher Syndrome
Syndrome, Miller-Fisher
Fisher Syndrome
Syndrome, Fisher
Guillain-Barre Syndrome, Miller Fisher Variant
Polyradiculoneuropathy, Chronic Inflammatory Demyelinating
CIDP
Polyneuropathy, Inflammatory Demyelinating, Chronic
Inflammatory Polyradiculopathy, Chronic
Chronic Inflammatory Polyradiculopathies
Chronic Inflammatory Polyradiculopathy
Inflammatory Polyradiculopathies, Chronic
Polyradiculopathies, Chronic Inflammatory
Polyradiculopathy, Chronic Inflammatory
Polyradiculoneuropathy, Chronic Inflammatory
Chronic Inflammatory Polyradiculoneuropathy
Chronic Inflammatory Polyradiculoneuropathies
Polyradiculoneuropathies, Chronic Inflammatory
Chronic Inflammatory Demyelinating Polyradiculoneuropathy
Stiff-Person Syndrome
Stiff Person Syndrome
Syndrome, Stiff-Person
Stiff-Man Syndrome
Stiff Man Syndrome
Syndrome, Stiff-Man
Stiffman Syndrome
Syndrome, Stiffman
Stiff-Baby Syndrome
Stiff-Baby Syndromes
Syndrome, Stiff-Baby
Syndromes, Stiff-Baby
Congenital Stiff-Man Syndrome
Congenital Stiff Man Syndrome
Congenital Stiff-Man Syndromes
Stiff-Man Syndrome, Congenital
Stiff-Man Syndromes, Congenital
Syndrome, Congenital Stiff-Man
Syndromes, Congenital Stiff-Man
Congenital Stiff-Person Syndrome
Congenital Stiff-Person Syndromes
Stiff-Person Syndrome, Congenital
Stiff-Person Syndromes, Congenital
Syndrome, Congenital Stiff-Person
Syndromes, Congenital Stiff-Person
Startle Syndrome
Startle Syndromes
Syndrome, Startle
Syndromes, Startle
Moersch-Woltmann Syndrome
Moersch Woltmann Syndrome
Syndrome, Moersch-Woltmann
Stiff-Trunk Syndrome
Stiff Trunk Syndrome
Stiff-Trunk Syndromes
Syndrome, Stiff-Trunk
Syndromes, Stiff-Trunk
Familial Hyperekplexia
Familial Hyperekplexias
Hyperekplexia, Familial
Hyperekplexias, Familial
Hereditary Hyperekplexia
Hereditary Hyperekplexias
Hyperekplexia, Hereditary
Hyperekplexias, Hereditary
Uveomeningoencephalitic Syndrome
Syndrome, Uveomeningoencephalitic
Uveomeningoencephalitis
Uveomeningoencephalitides
VKH Syndrome
Syndrome, VKH
Syndrome, VKH (Vogt Koyanagi Harada)
VKH Syndrome (Vogt Koyanagi Harada)
Vogt-Koyanagi-Harada Disease
Disease, Vogt-Koyanagi-Harada
Vogt Koyanagi Harada Disease
VKH (Vogt Koyanagi Harada) Syndrome
Vogt-Koyanagi-Harada Syndrome
Syndrome, Vogt-Koyanagi-Harada
Vogt Koyanagi Harada Syndrome
Syndrome, Vogt Koyanagi Harada
Vasculitis, Central Nervous System
CNS Vasculitis
Vasculitis, CNS
Central Nervous System Angiitis
Angiitis, Central Nervous System
Central Nervous System Vasculitis
Secondary CNS Vasculitis
CNS Vasculitis, Secondary
Vasculitis, Secondary CNS
Vasculitis, CNS, Secondary
Postzoster Arteritis
Arteritis, Postzoster
Primary CNS Vasculitis
CNS Vasculitis, Primary
Vasculitis, Primary CNS
Primary Central Nervous System Vasculitis
Cerebral Angiitis
Angiitis, Cerebral
Cerebral Vasculitis
Vasculitis, Cerebral
Granulomatous Angiitis
Angiitis, Granulomatous
Granulomatous Arteritis
Arteritis, Granulomatous
AIDS Arteritis, Central Nervous System
Central Nervous System AIDS Arteritis
HIV-Associated Vasculitis of the Central Nervous System
HIV Associated Vasculitis of the Central Nervous System
HIV-1-Associated CNS Vasculitis
CNS Vasculitides, HIV-1-Associated
CNS Vasculitis, HIV-1-Associated
HIV 1 Associated CNS Vasculitis
HIV-1-Associated CNS Vasculitides
Vasculitides, HIV-1-Associated CNS
Vasculitis, HIV-1-Associated CNS
Vasculitis of the Central Nervous System, HIV-Associated
Vasculitis of the Central Nervous System, HIV Associated
CNS Vasculitis, HIV-Associated
CNS Vasculitides, HIV-Associated
CNS Vasculitis, HIV Associated
HIV-Associated CNS Vasculitides
HIV-Associated CNS Vasculitis
Vasculitides, HIV-Associated CNS
Vasculitis, HIV-Associated CNS
AIDS-Associated Cerebral Aneurysmal Arteriopathy
AIDS Associated Cerebral Aneurysmal Arteriopathy
Cerebral Aneurysmal Arteriopathy, AIDS-Associated
Cerebral Aneurysmal Arteriopathy, AIDS Associated
Giant Cell Arteritis
Arteritides, Giant Cell
Arteritis, Giant Cell
Giant Cell Arteritides
Arteritis, Giant Cell, Horton's
Horton's Giant Cell Arteritis
Horton Disease
Horton Giant Cell Arteritis
Horton's Disease
Hortons Disease
Arteritis, Giant Cell, Horton
Giant Cell Arteritis, Horton
Temporal Arteritis
Arteritides, Temporal
Temporal Arteritides
Arteritis, Temporal
Juvenile Temporal Arteritis
Arteritides, Juvenile Temporal
Arteritis, Juvenile Temporal
Juvenile Temporal Arteritides
Temporal Arteritides, Juvenile
Temporal Arteritis, Juvenile
Aortic Arteritis, Giant Cell
Giant Cell Aortitis, Horton's
Giant Cell Aortitis
Aortitis, Giant Cell
Aortitides, Giant Cell
Giant Cell Aortitides
Giant Cell Aortic Arteritis
Cranial Arteritis
Arteritides, Cranial
Arteritis, Cranial
Cranial Arteritides
Lupus Vasculitis, Central Nervous System
Central Nervous System Lupus Vasculitis
Lupus Vasculitis, Central Nervous System
Systemic Lupus Erythematosis, Central Nervous System
Central Nervous System Lupus
Central Nervous System Systemic Lupus Erythematosis
Neuropsychiatric Systemic Lupus Erythematosus
Lupus Meningoencephalitis
Lupus Meningoencephalitides
Meningoencephalitides, Lupus
Meningoencephalitis, Lupus
Autoimmune Hypophysitis
Autoimmune Hypophysitides
Hypophysitides, Autoimmune
Lymphoid Hypophysitis
Hypophysitides, Lymphoid
Hypophysitis, Lymphoid
Lymphoid Hypophysitides
Hypophysitis, Lymphocytic
Hypophysitis, Autoimmune
Lymphocytic Hypophysitis
Hypophysitides, Lymphocytic
Lymphocytic Hypophysitides
Lymphocytic Panhypophysitis
Lymphocytic Panhypophysitides
Panhypophysitides, Lymphocytic
Panhypophysitis, Lymphocytic
Anti-PIT-1 Antibody Syndrome
Anti PIT 1 Antibody Syndrome
Anti-PIT-1 Antibody Syndromes
Antibody Syndrome, Anti-PIT-1
Antibody Syndromes, Anti-PIT-1
Syndrome, Anti-PIT-1 Antibody
Syndromes, Anti-PIT-1 Antibody
Idiopathic Granulomatous Hypophysitis
Granulomatous Hypophysitides, Idiopathic
Granulomatous Hypophysitis, Idiopathic
Hypophysitides, Idiopathic Granulomatous
Hypophysitis, Idiopathic Granulomatous
Idiopathic Granulomatous Hypophysitides
IgG4-Related Hypophysitis
Hypophysitides, IgG4-Related
Hypophysitis, IgG4-Related
IgG4 Related Hypophysitis
IgG4-Related Hypophysitides
Lymphocytic Infundibuloneurohypophysitis
Infundibuloneurohypophysitides, Lymphocytic
Infundibuloneurohypophysitis, Lymphocytic
Lymphocytic Infundibuloneurohypophysitides
Lymphocytic Adenohypophysitis
Adenohypophysitides, Lymphocytic
Adenohypophysitis, Lymphocytic
Lymphocytic Adenohypophysitides
Autoimmune Lymphoproliferative Syndrome
Autoimmune Lymphoproliferative Syndrome
Lymphoproliferative Syndrome, Autoimmune
Lymphoproliferative Syndromes, Autoimmune
Syndrome, Autoimmune Lymphoproliferative
Syndromes, Autoimmune Lymphoproliferative
Canale-Smith Syndrome
Canale-Smith Syndromes
Syndrome, Canale-Smith
Syndromes, Canale-Smith
Autoimmune Lymphoproliferative Syndrome, Type I, Autosomal Dominant
Canale Smith Syndrome
Syndrome, Canale Smith
Autoimmune Lymphoproliferative Syndrome Type 1, Autosomal Dominant
Autoimmune Lymphoproliferative Syndrome Type 2B
Caspase-8 Deficiency
Caspase-8 Deficiencies
Deficiencies, Caspase-8
Deficiency, Caspase-8
Autoimmune Lymphoproliferative Syndrome Type 2B (ALPS2B)
Autoimmune Lymphoproliferative Syndrome, Type IIb
Caspase 8 Deficiency
Caspase 8 Deficiencies
Deficiencies, Caspase 8
Deficiency, Caspase 8
Autoimmune Pancreatitis
Autoimmune Pancreatitides
Pancreatitis, Autoimmune
Type 1 Autoimmune Pancreatitis
IgG4-related Pancreatitis
IgG4 related Pancreatitis
IgG4-related Pancreatitides
Pancreatitis, IgG4-related
Type 1 AIP
Type 2 Autoimmune Pancreatitis
Type 2 AIP
Idiopathic Duct-centric Pancreatitis
Duct-centric Pancreatitis, Idiopathic
Idiopathic Duct centric Pancreatitis
Idiopathic Duct-centric Pancreatitides
Pancreatitis, Idiopathic Duct-centric
Birdshot Chorioretinopathy
Birdshot Chorioretinopathies
Chorioretinopathy, Birdshot
Birdshot Chorioretinitis
Chorioretinitis, Birdshot
Birdshot Retinochoroiditis
Birdshot Retinochoroiditides
Retinochoroiditis, Birdshot
Birdshot Retinochoroidopathy
Birdshot Retinochoroidopathies
Retinochoroidopathy, Birdshot
Dermatitis Herpetiformis
Duhring's Disease
Disease, Duhring's
Duhrings Disease
Duhring Disease
Disease, Duhring
Diabetes Mellitus, Type 1
Diabetes Mellitus, Insulin-Dependent
Diabetes Mellitus, Insulin Dependent
Insulin-Dependent Diabetes Mellitus
Diabetes Mellitus, Juvenile-Onset
Diabetes Mellitus, Juvenile Onset
Juvenile-Onset Diabetes Mellitus
IDDM
Juvenile-Onset Diabetes
Diabetes, Juvenile-Onset
Juvenile Onset Diabetes
Diabetes Mellitus, Sudden-Onset
Diabetes Mellitus, Sudden Onset
Sudden-Onset Diabetes Mellitus
Type 1 Diabetes Mellitus
Diabetes Mellitus, Insulin-Dependent, 1
Insulin-Dependent Diabetes Mellitus 1
Insulin Dependent Diabetes Mellitus 1
Type 1 Diabetes
Diabetes, Type 1
Diabetes Mellitus, Type I
Diabetes, Autoimmune
Autoimmune Diabetes
Diabetes Mellitus, Brittle
Brittle Diabetes Mellitus
Diabetes Mellitus, Ketosis-Prone
Diabetes Mellitus, Ketosis Prone
Ketosis-Prone Diabetes Mellitus
Glomerulonephritis, IGA
Glomerulonephritides, IGA
Berger's Disease
Bergers Disease
IGA Glomerulonephritis
IGA Nephropathy
Immunoglobulin A Nephropathy
Nephropathy, Immunoglobulin A
Nephritis, IGA Type
IGA Type Nephritis
Nephropathy, IGA
Berger Disease
Iga Nephropathy 1
Nephropathy 1, Iga
Glomerulonephritis, Membranous
Glomerulonephritides, Membranous
Membranous Glomerulonephritides
Membranous Glomerulonephritis
Nephropathy, Membranous
Membranous Glomerulopathy
Glomerulopathy, Membranous
Membranous Nephropathy
Extramembranous Glomerulopathy
Glomerulopathy, Extramembranous
Membranous Glomerulonephropathy
Glomerulonephropathy, Membranous
Idiopathic Membranous Glomerulonephritis
Glomerulonephritides, Idiopathic Membranous
Glomerulonephritis, Idiopathic Membranous
Idiopathic Membranous Glomerulonephritides
Membranous Glomerulonephritides, Idiopathic
Membranous Glomerulonephritis, Idiopathic
Idiopathic Membranous Nephropathy
Membranous Nephropathy, Idiopathic
Nephropathy, Idiopathic Membranous
Heymann Nephritis
Nephritis, Heymann
Graves Disease
Disease, Graves
Basedow Disease
Disease, Basedow
Graves' Disease
Disease, Graves'
Exophthalmic Goiter
Exophthalmic Goiters
Goiters, Exophthalmic
Goiter, Exophthalmic
Hyperthyroidism, Autoimmune
Basedow's Disease
Basedows Disease
Disease, Basedow's
Graves Ophthalmopathy
Ophthalmopathy, Graves
Ophthalmopathies, Thyroid-Associated
Ophthalmopathies, Thyroid Associated
Thyroid-Associated Ophthalmopathies
Thyroid Associated Ophthalmopathies
Dysthyroid Ophthalmopathy
Dysthyroid Ophthalmopathies
Ophthalmopathies, Dysthyroid
Ophthalmopathy, Dysthyroid
Thyroid-Associated Ophthalmopathy
Thyroid Associated Ophthalmopathy
Graves Orbitopathy
Graves Orbitopathies
Orbitopathies, Graves
Orbitopathy, Graves
Ophthalmopathy, Thyroid-Associated
Ophthalmopathy, Thyroid Associated
Myopathic Ophthalmopathy
Myopathic Ophthalmopathies
Ophthalmopathies, Myopathic
Ophthalmopathy, Myopathic
Congestive Ophthalmopathy
Congestive Ophthalmopathies
Ophthalmopathies, Congestive
Ophthalmopathy, Congestive
Edematous Ophthalmopathy
Edematous Ophthalmopathies
Ophthalmopathies, Edematous
Ophthalmopathy, Edematous
Ophthalmopathy, Infiltrative
Infiltrative Ophthalmopathies
Infiltrative Ophthalmopathy
Ophthalmopathies, Infiltrative
Hepatitis, Autoimmune
Autoimmune Hepatitides
Hepatitides, Autoimmune
Autoimmune Chronic Hepatitis
Autoimmune Chronic Hepatitides
Chronic Hepatitides, Autoimmune
Chronic Hepatitis, Autoimmune
Hepatitides, Autoimmune Chronic
Hepatitis, Autoimmune Chronic
Autoimmune Hepatitis
Immunoglobulin G4-Related Disease
Immunoglobulin G4 Related Disease
Immunoglobulin G4-Related Diseases
IgG4 Related Systemic Disease
IgG4-RD
IgG4-Associated Autoimmune Disease
Autoimmune Disease, IgG4-Associated
IgG4 Associated Autoimmune Disease
IgG4-Associated Autoimmune Diseases
IgG4-Related Disease
IgG4 Related Disease
IgG4-Related Diseases
IgG4-Related Sclerosing Disease
IgG4 Related Sclerosing Disease
IgG4-Related Sclerosing Diseases
Sclerosing Disease, IgG4-Related
Immunoglobulin G4-Related Sclerosing Disease
Immunoglobulin G4 Related Sclerosing Disease
IgG4-Related Kidney Disease
IgG4 Related Kidney Disease
IgG4-Related Kidney Diseases
Kidney Disease, IgG4-Related
Immunoglobulin G4-Related Kidney Disease
Immunoglobulin G4 Related Kidney Disease
Latent Autoimmune Diabetes in Adults
Diabetes Mellitus Type 1.5
Type 1.5 Diabetes Mellitus
Type 1.5 Diabetes
Diabetes, Type 1.5
LADA, Latent Autoimmune Diabetes in Adults
Latent Autoimmune Diabetes of Adults
Linear IgA Bullous Dermatosis
Linear IgA Dermatosis
Dermatoses, Linear IgA
Dermatosis, Linear IgA
IgA Dermatoses, Linear
IgA Dermatosis, Linear
Linear IgA Dermatoses
Drug-induced Linear IgA Bullous Dermatosis
Drug induced Linear IgA Bullous Dermatosis
Drug-induced Linear IgA Dermatosis
Drug induced Linear IgA Dermatosis
Linear IgA IgG Bullous Dermatosis
Linear IgA IgG Dermatosis
Chronic Bullous Disease of Childhood
Lupus Erythematosus, Systemic
Systemic Lupus Erythematosus
Lupus Erythematosus, Systemic
Lupus Erythematosus Disseminatus
Libman-Sacks Disease
Disease, Libman-Sacks
Libman Sacks Disease
Lupus Nephritis
Lupus Glomerulonephritis
Nephritis, Lupus
Lupus Nephritides
Nephritides, Lupus
Glomerulonephritis, Lupus
Glomerulonephritides, Lupus
Lupus Glomerulonephritides
Lupus Vasculitis, Central Nervous System
Central Nervous System Lupus Vasculitis
Systemic Lupus Erythematosis, Central Nervous System
Central Nervous System Lupus
Central Nervous System Systemic Lupus Erythematosis
Neuropsychiatric Systemic Lupus Erythematosus
Lupus Meningoencephalitis
Lupus Meningoencephalitides
Meningoencephalitides, Lupus
Meningoencephalitis, Lupus
Ophthalmia, Sympathetic
Ophthalmias, Sympathetic
Sympathetic Ophthalmia
Sympathetic Ophthalmias
Uveitis, Sympathetic
Sympathetic Uveitides
Sympathetic Uveitis
Uveitides, Sympathetic
Pemphigoid, Bullous
Bullous Pemphigoid
Pemphigoid
Pemphigoids
Pemphigus
Pemphigus Vulgaris
Pemphigus Foliaceus
Foliaceus, Pemphigus
Polyendocrinopathies, Autoimmune
Autoimmune Polyendocrinopathy
Polyendocrinopathy, Autoimmune
Polyglandular Type III Autoimmune Syndrome
Polyglandular Autoimmune Syndrome, Type 3
Autoimmune Syndrome Type III, Polyglandular
Autoimmune Polyglandular Syndrome Type III
Autoimmune Polyglandular Syndrome, Type 3
Polyglandular Type I Autoimmune Syndrome
APECED
APS Type 1
Autoimmune Polyendocrinopathy Syndrome Type 1
Autoimmune Polyendocrinopathy with Candidiasis and Ectodermal Dystrophy
Autoimmune Polyendocrinopathy-Candidiasis-Ectodermal Dystrophy
Autoimmune Polyendocrinopathy Candidiasis Ectodermal Dystrophy
Polyendocrinopathy-Candidiasis-Ectodermal Dystrophy, Autoimmune
Autoimmune Polyendocrinopathy-Candidiasis-Ectodermal-Dystrophy
Autoimmune Polyglandular Syndrome Type I
Autoimmune Polyglandular Syndrome, Type 1
Autoimmune Polyglandular Syndrome, Type I
Autoimmune Syndrome Type I, Polyglandular
Polyendocrinopathy-Candidiasis-Ectodermal-Dystrophy, Autoimmune
Polyendocrinopathy Candidiasis Ectodermal Dystrophy, Autoimmune
Polyglandular Autoimmune Syndrome, Type 1
Polyglandular Autoimmune Syndrome, Type I
AIRE Deficiency
AIRE Deficiencies
Deficiency, AIRE
Polyglandular Type II Autoimmune Syndrome
Autoimmune Polyendocrine Syndrome, Type II
Autoimmune Polyglandular Syndrome Type II
Autoimmune Syndrome Type II, Polyglandular
Diabetes Mellitus, Addison Disease, Myxedema
Schmidt's Syndrome
Syndrome, Schmidt's
Multiple Endocrine Deficiency Syndrome, Type 2
Polyendocrine Autoimmune Syndrome, Type II
Polyglandular Autoimmune Syndrome, Type 2
Polyglandular Deficiency Syndrome, Type 2
Schmidt Syndrome
Syndrome, Schmidt
Autoimmune Polyendocrine Syndrome, Type 2
Diabetes Mellitus, Addison's Disease, Myxedema
Purpura, Thrombocytopenic, Idiopathic
Idiopathic Thrombocytopenic Purpura
Idiopathic Thrombocytopenic Purpuras
Purpura, Idiopathic Thrombocytopenic
Purpuras, Idiopathic Thrombocytopenic
Thrombocytopenic Purpura, Idiopathic
Thrombocytopenic Purpuras, Idiopathic
Immune Thrombocytopenic Purpura
Immune Thrombocytopenic Purpuras
Purpura, Immune Thrombocytopenic
Purpuras, Immune Thrombocytopenic
Thrombocytopenic Purpura, Immune
Thrombocytopenic Purpuras, Immune
Immune Thrombocytopenia
Immune Thrombocytopenias
Thrombocytopenia, Immune
Thrombocytopenias, Immune
Thrombocytopenic Purpura, Autoimmune
Werlhof Disease
Disease, Werlhof
Werlhof's Disease
Disease, Werlhof's
Werlhofs Disease
Autoimmune Thrombocytopenia
Autoimmune Thrombocytopenias
Thrombocytopenia, Autoimmune
Thrombocytopenias, Autoimmune
Autoimmune Thrombocytopenic Purpura
Autoimmune Thrombocytopenic Purpuras
Purpura, Autoimmune Thrombocytopenic
Purpuras, Autoimmune Thrombocytopenic
Purpura, Thrombocytopenic, Autoimmune
Thyroiditis, Autoimmune
Autoimmune Thyroiditides
Thyroiditides, Autoimmune
Autoimmune Thyroiditis
Thyroiditis, Lymphocytic
Lymphocytic Thyroiditides
Lymphocytic Thyroiditis
Thyroiditides, Lymphocytic
Thyroiditis, Lymphomatous
Lymphomatous Thyroiditides
Lymphomatous Thyroiditis
Thyroiditides, Lymphomatous
Undifferentiated Connective Tissue Diseases
