## Supplementary Material 3 for "Abundance of human T-cell epitopes in microbial proteomes"

### Sheet: Sheet1
Group	Uniprot ID	Genus
Commensals	UP000319449	Geobacter
Commensals	UP000190774	Prosthecobacter
Commensals	UP000253805	Adlercreutzia
Commensals	UP000289326	Mycoplasma
Commensals	UP000005219	Oscillibacter
Commensals	UP000261231	Coprococcus
Commensals	UP000000586	Streptococcus
Commensals	UP000005384	Hungatella
Commensals	UP000254968	Legionella
Commensals	UP000070366	Christensenella
Commensals	UP000198238	Neisseria
Commensals	UP000190286	Gemmiger
Commensals	UP000182264	Pelobacter
Commensals	UP000189339	Marinobacter
Commensals	UP000033566	Corynebacterium
Commensals	UP000002526	Bradyrhizobium
Commensals	UP000008922	Anaerolinea
Commensals	UP000032871	Aggregatibacter
Commensals	UP000190867	Haemophilus
Commensals	UP000001681	Exiguobacterium
Commensals	UP000004217	Streptomyces
Commensals	UP000008960	Anaerostipes
Commensals	UP000018227	Catonella
Commensals	UP000092714	Clostridium
Commensals	UP000017918	Coraliomargarita
Commensals	UP000002716	Shigella
Commensals	UP000000370	Lachnoclostridium
Commensals	UP000035661	Spiroplasma
Commensals	UP000195817	Anaerofilum
Commensals	UP000192538	Anaerovibrio
Commensals	UP000306069	Campylobacter
Commensals	UP000006034	Bilophila
Commensals	UP000077519	Rhodococcus
Commensals	UP000018843	Varibaculum
Commensals	UP000010797	Desulfitobacterium
Commensals	UP000238415	Moorella
Commensals	UP000007093	Acidaminococcus
Commensals	UP000184038	Anaerosporobacter
Commensals	UP000032287	Weissella
Commensals	UP000000269	Alkaliphilus
Commensals	UP000001978	Clostridioides
Commensals	UP000214880	Dendrosporobacter
Commensals	UP000248326	Deinococcus
Commensals	UP000004315	Holdemanella
Commensals	UP000503549	Erysipelothrix
Commensals	UP000050414	Shewanella
Commensals	UP000005950	Holdemania
Commensals	UP000002216	Desulfomicrobium
Commensals	UP000236330	Vibrio
Commensals	UP000017985	Dialister
Commensals	UP000004097	Solobacterium
Commensals	UP000000815	Yersinia
Commensals	UP000182958	Selenomonas
Commensals	UP000000558	Escherichia
Commensals	UP000078224	Providencia
Commensals	UP000187464	Proteiniphilum
Commensals	UP000297861	Dysgonomonas
Commensals	UP000198895	Pseudobutyrivibrio
Commensals	UP000198790	Algoriphagus
Commensals	UP000050326	Oxobacter
Commensals	UP000003639	Pseudoflavonifractor
Commensals	UP000001114	Actinobacillus
Commensals	UP000008840	Stenotrophomonas
Commensals	UP000230780	Sulfurovum
Commensals	UP000270484	Flavobacterium
Commensals	UP000216091	Helicobacter
Commensals	UP000014568	Acinetobacter
Commensals	UP000182589	Alicyclobacillus
Commensals	UP000002386	Geobacillus
Commensals	UP000002377	Thermincola
Commensals	UP000000212	Carnobacterium
Commensals	UP000006346	Desulfosporosinus
Commensals	UP000256461	Sporosarcina
Commensals	UP000184346	Halomonas
Commensals	UP000285258	Gordonibacter
Commensals	UP000253465	Subdoligranulum
Commensals	UP000031652	Pseudomonas
Commensals	UP000184245	Lactonifactor
Commensals	UP000017958	Paraprevotella
Commensals	UP000288794	Pantoea
Commensals	UP000000543	Staphylococcus
Commensals	UP000002026	Slackia
Commensals	UP000051733	Lactobacillus
Commensals	UP000051859	Pediococcus
Commensals	UP000007394	Ignavibacterium
Commensals	UP000018163	Blautia
Commensals	UP000198528	Olsenella
Commensals	UP000298121	Barnesiella
Commensals	UP000216752	Sporomusa
Commensals	UP000186530	Roseburia
Commensals	UP000271003	Sutterella
Commensals	UP000007841	Klebsiella
Commensals	UP000023772	Draconibacterium
Commensals	UP000275368	Paenibacillus
Commensals	UP000000379	Truepera
Commensals	UP000199228	Eubacterium
Commensals	UP000003764	Aerococcus
Commensals	UP000034076	Catabacter
Commensals	UP000482044	Caulobacter
Commensals	UP000292884	Pedobacter
Commensals	UP000306628	Nonomuraea
Commensals	UP000003023	Capnocytophaga
Commensals	UP000310770	Tissierella
Commensals	UP000002084	Salmonella
Commensals	UP000008467	Cellulosilyticum
Commensals	UP000190092	Enhydrobacter
Commensals	UP000000594	Bacillus
Commensals	UP000008804	Faecalibacterium
Commensals	UP000196537	Flavonifractor
Commensals	UP000267274	Comamonas
Commensals	UP000509198	Sphingomonas
Commensals	UP000001377	Eggerthella
Commensals	UP000001318	Clavibacter
Commensals	UP000006258	Sphingobacterium
Commensals	UP000032801	Paeniclostridium
Commensals	UP000248132	Ruminiclostridium
Commensals	UP000319040	Saccharicrinis
Commensals	UP000005631	Owenweeksia
Commensals	UP000240636	Fusobacterium
Commensals	UP000017973	Brevibacillus
Commensals	UP000196349	Collinsella
Commensals	UP000269374	Lactococcus
Commensals	UP000192359	Rothia
Commensals	UP000198682	Butyrivibrio
Commensals	UP000194933	Enterococcus
Commensals	UP000266623	Dorea
Commensals	UP000053086	Lysinibacillus
Commensals	UP000036449	Methylobacterium
Commensals	UP000196559	Butyricimonas
Commensals	UP000008148	Citrobacter
Commensals	UP000198591	Verrucomicrobium
Commensals	UP000464314	Anaerocolumna
Commensals	UP000001551	Ethanoligenens
Commensals	UP000009011	Melioribacter
Commensals	UP000001319	Finegoldia
Commensals	UP000434052	Desulfovibrio
Commensals	UP000004226	Leptotrichia
Commensals	UP000006408	Bifidobacterium
Commensals	UP000295188	Pectinatus
Commensals	UP000019202	Xenorhabdus
Commensals	UP000004923	Phascolarctobacterium
Commensals	UP000008319	Proteus
Commensals	UP000199708	Facklamia
Commensals	UP000188184	Planococcus
Commensals	UP000243297	Anaerorhabdus
Commensals	UP000000756	Aeromonas
Commensals	UP000003821	Anaerococcus
Commensals	UP000216094	Prevotella
Commensals	UP000030125	Porphyromonas
Commensals	UP000003705	Peptoniphilus
Commensals	UP000184301	Hespellia
Commensals	UP000016412	Treponema
Commensals	UP000002745	Hirschia
Commensals	UP000016614	Mitsuokella
Commensals	UP000176204	Akkermansia
Commensals	UP000276899	Actinomyces
Commensals	UP000261865	Ruminococcus
Commensals	UP000284135	Anaerotruncus
Commensals	UP000192790	Papillibacter
Commensals	UP000019050	Abiotrophia
Commensals	UP000005798	Erysipelatoclostridium
Commensals	UP000002349	Dehalogenimonas
Commensals	UP000280899	Enterobacter
Commensals	UP000005178	Anaerofustis
Commensals	UP000001968	Syntrophomonas
Commensals	UP000189800	Moraxella
Commensals	UP000032900	Geofilum
Commensals	UP000008718	Paludibacter
Commensals	UP000199309	Megasphaera
Commensals	UP000250931	Arthrobacter
Commensals	UP000000482	Dehalobacter
Commensals	UP000016569	Brevundimonas
Commensals	UP000008550	Heliobacterium
Commensals	UP000183995	Sporobacter
Commensals	UP000297339	Micrococcus
Commensals	UP000325996	Synechococcus
Commensals	UP000003089	Bacteroides
Commensals	UP000076404	Gemmatimonas
Commensals	UP000215694	Romboutsia
Commensals	UP000006657	Odoribacter
Commensals	UP000290909	Acholeplasma
Commensals	UP000316054	Microbacterium
Commensals	UP000078532	Desulfotomaculum
Commensals	UP000217148	Chitinophaga
Commensals	UP000219285	Alteromonas
Commensals	UP000000566	Parabacteroides
Commensals	UP000321668	Leuconostoc
Commensals	UP000255367	Veillonella
Pathogens	UP000014568	Acinetobacter
Pathogens	UP000000594	Bacillus
Pathogens	UP000008952	Bartonella
Pathogens	UP000005779	Burkholderia
Pathogens	UP000306069	Campylobacter
Pathogens	UP000092714	Clostridium
Pathogens	UP000000435	Ehrlichia
Pathogens	UP000011783	Leptospira
Pathogens	UP000216091	Helicobacter
Pathogens	UP000250257	Listeria
Pathogens	UP000002868	Mycobacterium
Pathogens	UP000031652	Pseudomonas
Pathogens	UP000001951	Rickettsia
Pathogens	UP000002084	Salmonella
Pathogens	UP000002716	Shigella
Pathogens	UP000000543	Staphylococcus
Pathogens	UP000000586	Streptococcus
Pathogens	UP000236330	Vibrio
Pathogens	UP000000815	Yersinia
Pathogens	UP000016412	Treponema
Pathogens	UP000033566	Corynebacterium
Pathogens	UP000194933	Enterococcus
Pathogens	UP000000558	Escherichia
Pathogens	UP000190867	Haemophilus
Pathogens	UP000254968	Legionella
Pathogens	UP000289326	Mycoplasma
Pathogens	UP000000423	Ureaplasma
Pathogens	UP000198238	Neisseria
Pathogens	UP000076512	Nocardia
Pathogens	UP000253509	Brevibacterium
Pathogens	UP000475545	Gordonia
Pathogens	UP000007841	Klebsiella
Pathogens	ViPR	Picornaviridae
Pathogens	ViPR	Arenaviridae
Pathogens	ViPR	Reoviridae
Pathogens	ViPR	Pneumoviridae
Pathogens	ViPR	Flaviviridae
Pathogens	ViPR	Caliciviridae
Pathogens	ViPR	Herpesviridae
Pathogens	ViPR	Hantaviridae
Pathogens	ViPR	Parabunyaviridae
Pathogens	ViPR	Paramyxoviridae
Pathogens	ViPR	Poxviridae
Pathogens	ViPR	Togaviridae
Pathogens	ViPR	Rhabdoviridae
Pathogens	ViPR	Nairoviridae
Pathogens	ViPR	Phenuiviridae
Pathogens	ViPR	Hepeviridae
Pathogens	ViPR	Filoviridae
Pathogens	UP000053573	Blastomyces
Pathogens	UP000000559	Candida
Pathogens	UP000184073	Aspergillus
Pathogens	UP000053029	Fonsecaea
Pathogens	UP000054266	Phialophora
Pathogens	UP000054466	Cladophialophora
Pathogens	UP000054563	Coccidioides
Pathogens	UP000294202	Alternaria
Pathogens	UP000033710	Sporothrix
Pathogens	UP000198246	Cryptococcus
Pathogens	UP000078237	Madurella
Pathogens	UP000054302	Exophiala
Pathogens	UP000053617	Rhinocladiella
Pathogens	UP000002748	Trichosporon
Pathogens	UP000001745	Talaromyces
Pathogens	UP000287544	Fusarium
Neutrals	UP000199397	Thiothrix
Neutrals	UP000199534	Robiginitalea
Neutrals	UP000002366	Aminobacterium
Neutrals	UP000236654	Brumimicrobium
Neutrals	UP000075086	Hymenobacter
Neutrals	UP000037269	Aneurinibacillus
Neutrals	UP000256727	Citricoccus
Neutrals	UP000017837	Asticcacaulis
Neutrals	UP000032515	Rhodopseudomonas
Neutrals	UP000092164	Maribacter
Neutrals	UP000050868	Rathayibacter
Neutrals	UP000310168	Brachyspira
Neutrals	UP000004358	Blastopirellula
Neutrals	UP000216381	Sphingopyxis
Neutrals	UP000199092	Friedmanniella
Neutrals	UP000242329	Thermosyntropha
Neutrals	UP000015455	Thauera
Neutrals	UP000198645	Nitrosospira
Neutrals	UP000245670	Polaribacter
Neutrals	UP000184231	Arenibacter
Neutrals	UP000199420	Frateuria
Neutrals	UP000001591	Rhodospirillum
Neutrals	UP000005263	Methylocystis
Neutrals	UP000034156	Nitrosomonas
Neutrals	UP000002417	Xanthobacter
Neutrals	UP000005540	Sulfurihydrogenibium
Neutrals	UP000066228	Pseudonocardia
Neutrals	UP000414233	Pandoraea
Neutrals	UP000189228	Rhodanobacter
Neutrals	UP000198755	Methylocapsa
Neutrals	UP000320451	Skermania
Neutrals	UP000004030	Novosphingobium
Neutrals	UP000006135	Acidithiobacillus
Neutrals	UP000067626	Chondromyces
Neutrals	UP000094689	Bosea
Neutrals	UP000040453	Oceanobacillus
Neutrals	UP000005964	Roseobacter
Neutrals	UP000019486	Skermanella
Neutrals	UP000027866	Erythrobacter
Neutrals	UP000001868	Phenylobacterium
Neutrals	UP000092649	Gallibacterium
Neutrals	UP000298782	Buchnera
Neutrals	UP000199432	Opitutus
Neutrals	UP000019760	Acidomonas
Neutrals	UP000008561	Desulfococcus
Neutrals	UP000317986	Chlorobium
Neutrals	UP000315195	Herbaspirillum
Neutrals	UP000001054	Sinorhizobium
Neutrals	UP000001784	Syntrophobacter
Neutrals	UP000001351	Stigmatella
Neutrals	UP000064243	Thiobacillus
Neutrals	UP000317365	Rhodoferax
Neutrals	UP000001436	Ralstonia
Neutrals	UP000033836	Leucobacter
Neutrals	UP000317940	Kitasatospora
Neutrals	UP000275159	Rhodovulum
Neutrals	UP000289792	Gelidibacter
Neutrals	UP000076077	Microbulbifer
Neutrals	UP000245812	Fulvimonas
Neutrals	UP000266313	Methylocaldum
Neutrals	UP000199127	Sarcina
Neutrals	UP000031623	Thioploca
Neutrals	UP000001332	Leptolyngbya
Neutrals	UP000010478	Oscillatoria
Neutrals	UP000242754	Trichococcus
Neutrals	UP000015813	Photorhabdus
Neutrals	UP000077549	Methylobacillus
Neutrals	UP000217493	Cytophaga
Neutrals	UP000004169	Magnetospirillum
Neutrals	UP000028481	Thermodesulfobacterium
Neutrals	UP000070578	Gallionella
Neutrals	UP000298517	Gramella
Neutrals	UP000001062	Marinomonas
Neutrals	UP000011721	Desulfocapsa
Neutrals	UP000186308	Acidiphilium
Neutrals	UP000240513	Desulfonatronum
Neutrals	UP000236723	Thermomonospora
Neutrals	UP000064921	Pannonibacter
Neutrals	UP000033187	Filomicrobium
Neutrals	UP000192333	Aquiflexum
Neutrals	UP000295820	Kribbella
Neutrals	UP000027665	Synergistes
Neutrals	UP000199466	Stappia
Neutrals	UP000295496	Lonepinella
Neutrals	UP000001933	Syntrophus
Neutrals	UP000000467	Thermacetogenium
Neutrals	UP000006735	Xanthomonas
Neutrals	UP000233534	Acetivibrio
Neutrals	UP000255417	Phocoenobacter
Neutrals	UP000002949	Mesorhizobium
Neutrals	UP000293901	Sporolactobacillus
Neutrals	UP000036918	Achromatium
Neutrals	UP000319014	Paracoccus
Neutrals	UP000277294	Pigmentiphaga
Neutrals	UP000264589	Parvularcula
Neutrals	UP000001635	Cyclobacterium
Neutrals	UP000076643	Pseudoalteromonas
Neutrals	UP000001596	Agrobacterium
Neutrals	UP000248059	Curtobacterium
Neutrals	UP000198822	Agrococcus
Neutrals	UP000254958	Gluconacetobacter
Neutrals	UP000078070	Marinobacterium
Neutrals	UP000032566	Acidovorax
Neutrals	UP000000483	Desulfobacca
Neutrals	UP000279994	Marmoricola
Neutrals	UP000250096	Thiomonas
Neutrals	UP000051173	Ramlibacter
Neutrals	UP000001943	Anaplasma
Neutrals	UP000005723	Serratia
Neutrals	UP000239406	Schlegelella
Neutrals	UP000000639	Psychromonas
Neutrals	UP000290657	Arcobacter
Neutrals	UP000000771	Acidimicrobium
Neutrals	UP000003240	Acetonema
Neutrals	UP000001366	Persephonella
Neutrals	UP000027583	Asaia
Neutrals	UP000248889	Streptacidiphilus
Neutrals	UP000253034	Anaerobacter
Neutrals	UP000005737	Leptonema
Neutrals	UP000238788	Rhizobium
Neutrals	UP000017813	Simonsiella
Neutrals	UP000007161	Marinitoga
Neutrals	UP000192569	Thermanaeromonas
Neutrals	UP000245880	Dyadobacter
Neutrals	UP000009282	Glaciecola
Neutrals	UP000006177	Leptospirillum
Neutrals	UP000051401	Roseovarius
Neutrals	UP000004949	Gluconobacter
Neutrals	UP000008461	Haliscomenobacter
Neutrals	UP000269265	Aquabacterium
Neutrals	UP000198896	Succiniclasticum
Neutrals	UP000001626	Thermoanaerobacterium
Neutrals	UP000190341	Pseudoxanthomonas
Neutrals	UP000253780	Kordia
Neutrals	UP000464751	Ancylobacter
Neutrals	UP000035720	Tetrasphaera
Neutrals	UP000070620	Micromonospora
Neutrals	UP000324065	Roseospira
Neutrals	UP000077885	Eikenella
Neutrals	UP000006554	Roseiflexus
Neutrals	UP000501418	Hydrogenobacter
Neutrals	UP000051728	Duganella
Neutrals	UP000000442	Desulfobacter
Neutrals	UP000237640	Muricauda
Neutrals	UP000007966	Pectobacterium
Neutrals	UP000217289	Melittangium
Neutrals	UP000298324	Pelotomaculum
Neutrals	UP000050966	Leifsonia
Neutrals	UP000249017	Rhodoplanes
Neutrals	UP000252733	Marinilabilia
Neutrals	UP000272400	Actinocorallia
Neutrals	UP000502472	Pasteurella
Neutrals	UP000076398	Pirellula
Neutrals	UP000018869	Microbispora
Neutrals	UP000030185	Sporocytophaga
Neutrals	UP000192042	Nitrospira
Neutrals	UP000008674	Salinibacter
Neutrals	UP000007652	Caloramator
Neutrals	UP000185889	Agromyces
Neutrals	UP000078596	Halothiobacillus
Neutrals	UP000033449	Salinivibrio
Neutrals	UP000005459	Thiocapsa
Neutrals	UP000006821	Methylococcus
Neutrals	UP000294360	Methylocella
Neutrals	UP000199296	Psychroflexus
Neutrals	UP000189646	Cellvibrio
Neutrals	UP000305685	Ensifer
Neutrals	UP000228948	Rhodobaca
Neutrals	UP000462055	Actinomadura
Neutrals	UP000002588	Azoarcus
